# The Interpretable Multimodal Machine Learning (IMML) framework reveals pathological signatures of distal sensorimotor polyneuropathy

**DOI:** 10.1101/2024.01.04.574164

**Authors:** Phong BH Nguyen, Daniel Garger, Haifa Maalmi, Holger Prokisch, Barbara Thorand, Jerzy Adamski, Gabi Kastenmüller, Melanie Waldenberger, Christian Gieger, Annette Peters, Karsten Suhre, Gidon J Bönhof, Wolfgang Rathmann, Michael Roden, Harald Grallert, Dan Ziegler, Christian Herder, Michael P Menden

## Abstract

Distal sensorimotor polyneuropathy (DSPN) is a common neurological disorder in elderly adults and people with obesity, prediabetes and diabetes and is associated with high morbidity and premature mortality. DSPN is a multifactorial disease and not fully understood yet. Here, we developed the Interpretable Multimodal Machine Learning (IMML) framework for predicting DSPN prevalence and incidence based on sparse multimodal data. Exploiting IMMLs interpretability further empowered biomarker identification. We leveraged the population-based KORA F4/FF4 cohort including 1,091 participants and their deep multimodal characterisation, i.e. clinical data, genomics, methylomics, transcriptomics, proteomics, inflammatory proteins and metabolomics. Clinical data alone is sufficient to stratify individuals with and without DSPN (AUROC = 0.752), whilst predicting DSPN incidence 6.5±0.2 years later strongly benefits from clinical data complemented with two or more molecular modalities (improved ΔAUROC >0.1, achieved AUROC of 0.714). Important and interpretable features of incident DSPN prediction include up-regulation of proinflammatory cytokines, down-regulation of SUMOylation pathway and essential fatty acids, thus yielding novel insights in the disease pathophysiology. These may become biomarkers for incident DSPN, guide prevention strategies and serve as proof of concept for the utility of IMML in studying complex diseases.
