## Supplementary Data 1 for "The Interpretable Multimodal Machine Learning (IMML) framework reveals pathological signatures of distal sensorimotor polyneuropathy"

### Sheet: Sheet 1 - gsea_inc3
Gene set enrichment analysis result for incident DSPN prediction
pathway	pval	padj	ES	NES	size	type
Acetylcholine regulates insulin secretion	0.1245634	0.1245634	0.5336373	1.359161	10	Genomics
Formation of a pool of free 40S subunits	1.27257887525254e-17	4.32676817585863e-16	0.612107728423944	3.0064192682013	95	Transcriptomics
Eukaryotic Translation Elongation	7.37489599098861e-17	1.24167029575936e-15	0.637529666908602	3.05656655873282	87	Transcriptomics
GTP hydrolysis and joining of the 60S ribosomal subunit	1.09559143743473e-16	1.24167029575936e-15	0.589929014097323	2.95064642847821	104	Transcriptomics
Peptide chain elongation	2.24658717492908e-16	1.90959909868972e-15	0.629174016861068	2.96746185291912	83	Transcriptomics
SRP-dependent cotranslational protein targeting to membrane	1.28858451775381e-15	8.76237472072592e-15	0.572054419047037	2.8566820958363	105	Transcriptomics
L13a-mediated translational silencing of Ceruloplasmin expression	2.03163543749608e-15	1.15126008124778e-14	0.581908432528493	2.90672576354019	103	Transcriptomics
Eukaryotic Translation Termination	4.65999597143943e-15	2.26342661469915e-14	0.605315158940999	2.87499055763614	85	Transcriptomics
Viral mRNA Translation	1.28830719369914e-14	5.47530557322136e-14	0.604227761665076	2.8498043230729	83	Transcriptomics
Response of EIF2AK4 (GCN2) to amino acid deficiency	1.54157179653415e-14	5.82371567579569e-14	0.577893615893164	2.82257799746614	94	Transcriptomics
Selenocysteine synthesis	2.11023273847452e-14	7.17479131081337e-14	0.606040524599586	2.90559529521244	87	Transcriptomics
Nonsense Mediated Decay (NMD) independent of the Exon Junction Complex (EJC)	4.12071434101732e-13	1.27367534176899e-12	0.589442870504512	2.82601965019749	87	Transcriptomics
Selenoamino acid metabolism	4.44628849468974e-12	1.22183874728682e-11	0.517415328504737	2.60816690520565	110	Transcriptomics
Nonsense Mediated Decay (NMD) enhanced by the Exon Junction Complex (EJC)	4.67173638668492e-12	1.22183874728682e-11	0.516771924580549	2.58601578778691	106	Transcriptomics
Formation of the ternary complex and subsequently the 43S complex	6.03108955500462e-11	1.46469317764398e-10	0.661141942095725	2.77912216963631	47	Transcriptomics
Major pathway of rRNA processing in the nucleolus and cytosol	1.97774545004215e-10	4.48288968676221e-10	0.424426050432748	2.28211208692277	170	Transcriptomics
Regulation of expression of SLITs and ROBOs	3.70106853521452e-10	7.86477063733086e-10	0.429012262429744	2.2777242712382	159	Transcriptomics
Ribosomal scanning and start codon recognition	1.56636313687109e-09	3.13272627374217e-09	0.604626478513146	2.61756460828077	53	Transcriptomics
Translation initiation complex formation	5.72487304152226e-09	1.08136490784309e-08	0.591832248307202	2.56217549555181	53	Transcriptomics
Activation of the mRNA upon binding of the cap-binding complex and eIFs and subsequent binding to 43S	6.94902846968908e-09	1.24351035773384e-08	0.595642362595531	2.60688904994993	54	Transcriptomics
Mitochondrial translation termination	7.30263500729359e-08	1.24144795123991e-07	0.47741482610222	2.26688241743283	86	Transcriptomics
Mitochondrial translation elongation	1.91392362610371e-07	3.0987334898822e-07	0.468728730499267	2.22563871002802	86	Transcriptomics
Influenza Infection	2.93868463447966e-07	4.54160352601402e-07	0.394636269384691	2.04914514262439	143	Transcriptomics
Mitochondrial translation initiation	1.38233624690287e-06	2.04345358237816e-06	0.449414164644764	2.13392842508906	86	Transcriptomics
SUMOylation of DNA replication proteins	1.11587539762743e-05	1.5808234799722e-05	-0.536024407084798	-2.21825959394537	44	Transcriptomics
SUMOylation of DNA damage response and repair proteins	0.000222297947132757	0.00030232520810055	-0.432072701760474	-1.9572245823989	69	Transcriptomics
SUMO E3 ligases SUMOylate target proteins	0.000366237192426261	0.000478925559326649	-0.326997656206678	-1.70322118009785	167	Transcriptomics
Nuclear Envelope Breakdown	0.000825785077767203	0.00103987750533648	-0.45798298193355	-1.92399124628552	49	Transcriptomics
Regulation of actin dynamics for phagocytic cup formation	0.00123821277100815	0.00150354407908133	-0.427021313920711	-1.85373942354324	57	Transcriptomics
FCGR3A-mediated phagocytosis	0.00177819984392851	0.00208478602391618	-0.420931185325405	-1.80198521603032	55	Transcriptomics
SUMOylation of transcription cofactors	0.00213157677276817	0.00241578700913726	-0.457591912892213	-1.88442340514959	43	Transcriptomics
Mitotic Prophase	0.00291539301962773	0.0031975278279788	-0.330699904579498	-1.64709395428998	126	Transcriptomics
Transport of Mature mRNA Derived from an Intronless Transcript	0.00326118219193456	0.00346500607893047	-0.45648685669139	-1.84647032372911	40	Transcriptomics
rRNA modification in the nucleus and cytosol	0.00412791305875312	0.00425300133326079	0.391255976352468	1.72834417938347	57	Transcriptomics
EPH-Ephrin signaling	0.0119727114951384	0.0119727114951384	-0.35048926505374	-1.63687644181423	87	Transcriptomics
IRAK4 deficiency (TLR2/4)	8.26211893029466e-05	0.0221424787331897	-0.81150889295405	-2.12631238994657	10	Proteomics
MyD88 deficiency (TLR2/4)	8.26211893029466e-05	0.0221424787331897	-0.81150889295405	-2.12631238994657	10	Proteomics
Regulation of TLR by endogenous ligand	0.000618047366303096	0.0898255522275074	-0.759976965521361	-2.08782490325314	11	Proteomics
Interleukin-23 signaling	0.000670339941996324	0.0898255522275074	0.849924553533904	1.84215352229869	7	Proteomics
Synthesis, secretion and inactivation of Glucose-dependent Insulinotropic Polypeptide (GIP)	4.45363556330859e-06	4.89117456663412e-05	-0.961449960777686	-1.95310729975914	5	Metabolomics
Defective SLC27A4 causes ichthyosis prematurity syndrome (IPS)	1.42676075532357e-05	4.89117456663412e-05	-0.923913043478261	-2.00512865670995	6	Metabolomics
Transport of fatty acids	1.42676075532357e-05	4.89117456663412e-05	-0.923913043478261	-2.00512865670995	6	Metabolomics
Fatty Acids bound to GPR40 (FFAR1) regulate insulin secretion	2.09621767141462e-05	4.89117456663412e-05	-0.971861471861472	-1.85086920792241	4	Metabolomics
Integration of energy metabolism	2.09621767141462e-05	4.89117456663412e-05	-0.971861471861472	-1.85086920792241	4	Metabolomics
Regulation of insulin secretion	2.09621767141462e-05	4.89117456663412e-05	-0.971861471861472	-1.85086920792241	4	Metabolomics
G alpha (q) signalling events	6.78681219214389e-05	0.000135736243842878	-0.747849670664247	-2.12200652226546	14	Metabolomics
Synthesis, secretion and inactivation of Glucagon-like Peptide-1 (GLP-1)	8.95851533544512e-05	0.00015677401837029	-0.768681156628823	-2.09941589239454	12	Metabolomics
Free fatty acid receptors	0.000113100651860792	0.00017593434733901	-0.773975564746904	-2.0771195897383	11	Metabolomics
Retinoid metabolism and transport	0.000281637009120622	0.000358447102517156	-0.96976241900648	-1.67233085025017	3	Metabolomics
The canonical retinoid cycle in rods (twilight vision)	0.000281637009120622	0.000358447102517156	-0.96976241900648	-1.67233085025017	3	Metabolomics
Class A/1 (Rhodopsin-like receptors)	0.00046406466897613	0.000541408780472152	-0.675843202503178	-2.00539102786718	16	Metabolomics
Transport of organic anions	0.00441670171027775	0.00475644799568373	0.823135954308668	1.7972511861186	5	Metabolomics
Defective ABCB11 causes PFIC2 and BRIC2	0.00489690003408161	0.00489690003408161	0.937365010799136	1.67757958550771	3	Metabolomics
